# Previously unrecorded distribution of marine sediments derived yeast isolates revealed by DNA barcoding

**DOI:** 10.1101/2020.08.29.273490

**Authors:** Chinnamani PrasannaKumar, Shanmugam Velmurugan, Kumaran Subramanian, S. R. Pugazhvendan, D. Senthil Nagaraj, K. Feroz Khan, Balamurugan Sadiappan, Seerangan Manokaran, Kaveripakam Raman Hemalatha, Wilson Aruni, Bhagavathi Sundaram Sivamaruthi, Chaiyavat Chaiyasut

**Affiliations:** Biological Oceanography Division, CSIR-National Institute of Oceanography, Dona Paula, Panaji, Goa-403004, India; Centre of Advance studies in Marine Biology, Annamalai University, Parangipettai, Tamil Nadu-608502, India; Madawalabu University, Bale, Robe, Ethiopia; Centre for Drug Discovery and Development, Sathyabama Institute of Science and Technology, Tamil Nadu-600119, India; Department of Zoology, Arignar Anna Government Arts College, Cheyyar, Tamil Nadu-604407, India; Research Department of Microbiology, Sadakathullah Appa College, Rahmath Nagar, Tirunelveli Tamil Nadu -627011, India; Center for Environment & Water, King Fahd University of Petroleum and Minerals, Dhahran-31261, Saudi Arabia; Department of Microbiology, Annamalai University, Annamalai Nagar, Chidambaram, Tamil Nadu-608002, India; Department of Biotechnology, School of Bio and Chemical Engineering, Sathyabama Institute of Science and Technology, Chennai, Tamil Nadu-600119, India; US Department of Veteran affairs, Loma Linda, CA, USA; Innovation Center for Holistic Health, Nutraceuticals, and Cosmeceuticals, Faculty of Pharmacy, Chiang Mai University, Chiang Mai 50200, Thailand

**Keywords:** Marine yeast, DNA barcoding, unrecorded yeasts, yeast pathogens, ITS gene

## Abstract

For the yeast population and diversity, marine habitats are the least explored niches and the lack of validated database is considered to be a drawback for yeast research. The aim of the present study is to create a comprehensive DNA barcode library for marine derived yeast species isolated from organic burial hotspots such as coastal sediment in mangrove and continental shelf ecosystems. As we enriched, isolated and ITS gene sequenced 1017 marine derived yeast isolates belonging to 157 marine species in 55 genera, 28 families, 14 orders, 8 classes of 2 Phyla (*viz*., Ascomycota and Basidiomycota) of which 13 yeast species were first time barcoded. We witnessed yeast species of both terrestrial and marine endemic origin in the barcode datasets. Due to the large volume of sequencing trace files, the variable length of extracted sequences, and the lack of reference sequences in public databases, difficulties were faced in taxonomic sequence validation. The length of the majority of the sequences (99.42%) were more than or equal to 600 base pairs. BLAST analysis revealed that 13 yeast species were barcoded for the first time. The genus, *Candida* was the speciose genera isolated in this study. K2P intra-species distance analysis performed for selective groups yielded an average of 0.33%, well below the previously proposed yeast barcode gap. ITS gene NJ-tree based identification conducted for selective species in Ascomycota and Basidomycota, precisely clustered the same species into one group, indicating the efficacy of ITS gene in yeast species delineation. Besides isolating some of the common marine yeast species such as *Candida oceani, Bandonia marina* and *Yarrowia lipolytica*, we found approximately 60% of the yeast species isolates were previously unrecorded from the marine environment (example; *Cystobasidiopsis lactophilus, Slooffia cresolica, Udeniozyma ferulica, Colacogloea falcatus* and *Pichia guilliermondii*), of which 16.5% were recognised as potential human pathogens (example; *Candida orthopsilosis*, *C. rugosa, Debaryomyces fabryi* and *Yamadazyma triangularis*). Apart from releasing the barcode data in GenBank, provisions were made to access the entire dataset along with meta-data in the Barcode of life database (http://dx.doi.org/10.5883/DS-MYIC). This research constitutes the largest dataset to date for collecting marine yeast isolates and their barcodes. As meta- and environmental barcoding analysis were expanding its scope including environmental assessment and monitoring, the datasets such as ours will be more useful.
