## Supplementary table 1 for "Previously unrecorded distribution of marine sediments derived yeast isolates revealed by DNA barcoding"

### Sheet: Sheet1
	Mangrove sampling stations
Collection site	Coastal state and locality	Sampling code	Latitude (North)	Longitude (East)	Mangrove species associated with the sediment sample	Year	Salinity (ppt)	no. of sampling
1	Jakhau – Babber Creek, Gujarat	M1	23.23	68.61	Bruguiera cylindrica, Acanthus ilicifolius	Nov, 2008	33	3
2	Sangi – Kharo Creek, Gujarat	M2	23.29	68.52	Bruguiera cylindrica	Nov, 2008	33	4
3	Medi – Sinthodi Creek, Gujarat	M3	23.46	68.48	Avicennia officinalis	Nov, 2008	33	3
4	Alibaug, Maharastra	M4	18.94	72.84	Avicennia marina, Rhizophora mucronota	Jan, 2012	32	3
5	Uran creek, Maharastra	M5	18.83	72.95	Avicennia marina	Jan, 2012	32	5
6	Chorao mangroves, Goa	M6	15.46	73.48	Rhizophora mucronata	May, 2011	31	3
7	Divar Island, Goa	M7	15.51	73.87	Rhizophora mucronata, Pongamia pinnata	May, 2011	31	7
8	Mangalavanam, Kerala	M8	10.98	76.18	Avicennia marina	May, 2012	29	4
9	Vellar estuary, Tamil Nadu	M9	11.48	79.76	Avicennia sp.	Dec, 2011	35	3
10	Pitchavaram, Tamil Nadu	M10	11.48	79.76	Ceriops decandra	Jan, 2013	35	3
11	Muttukadu, Tamil Nadu	M11	13.98	80.25	Avicennia marina	Feb, 2009	34	3
12	Kakinada bay, Andra Pradesh	M12	16.68	82.23	Xylocarpus mekongensis, Excoecaria agallocha	Jan, 2010	34	5
13	Sundarban, West Bengal	M13	21.67	88.11	Avicennia alba, Excoecaria agallocha	Apr, 2011	33	3
14	Sundarban, West Bengal	M14	23.67	89.33	Sonneratia apectala, S. caseolaris	Dec, 2012	8	3
	Continental shelf sediments
Collection site	Coastal state and locality	Sampling code	Latitude (North)	Longitude (East)	Sampling depth (m)	Year	no. of sampling
1	Karraikal, Tamil Nadu	CS1	10.58	80.84	31	Dec, 2008	3
2	Karraikal, Tamil Nadu	CS2	10.58	80.84	48	Dec, 2008	3
3	Karraikal, Tamil Nadu	CS3	10.58	80.29	110	Dec, 2008	3
4	Karraikal, Tamil Nadu	CS4	10.58	80.21	154	Dec, 2008	3
5	Karraikal, Tamil Nadu	CS5	10.58	80.38	202	Dec, 2008	3
6	Parangipettai, Tamil Nadu	CS6	11.51	79.56	29	Dec, 2008	3
7	Parangipettai, Tamil Nadu	CS7	11.53	79.96	54	Dec, 2008	3
8	Parangipettai, Tamil Nadu	CS8	11.53	79.96	103	Dec, 2008	3
9	Parangipettai, Tamil Nadu	CS9	11.69	79.91	147	Dec, 2008	3
10	Parangipettai, Tamil Nadu	CS10	11.69	79.98	207	Dec, 2008	3
11	Cuddalore, Tamil Nadu	CS11	11.53	79.86	30	Dec, 2008	3
12	Cuddalore, Tamil Nadu	CS12	11.53	79.91	200	Dec, 2008	3
13	Cheyyur, Tamil Nadu	CS13	12.34	80.53	32	Dec, 2008	3
14	Cheyyur, Tamil Nadu	CS14	12.31	80.43	57	Dec, 2008	3
15	Cheyyur, Tamil Nadu	CS15	12.31	80.43	99	Dec, 2008	3
16	Cheyyur, Tamil Nadu	CS16	12.31	80.26	148	Dec, 2008	3
17	Cheyyur, Tamil Nadu	CS17	12.31	80.21	198	Dec, 2008	3
18	Chennai, Tamil Nadu	CS18	13.09	80.88	31	Dec, 2008	3
19	Chennai, Tamil Nadu	CS19	13.08	80.61	57	Dec, 2008	3
20	Chennai, Tamil Nadu	CS20	13.11	80.51	107	Dec, 2008	3
21	Chennai, Tamil Nadu	CS21	13.11	80.43	157	Dec, 2008	3
22	Chennai, Tamil Nadu	CS22	13.11	80.41	209	Dec, 2008	3
23	Tammenapatanam, Andra Pradesh	CS23	14.16	80.31	32	Dec, 2008	3
24	Tammenapatanam, Andra Pradesh	CS24	14.16	80.35	54	Dec, 2008	3
25	Tammenapatanam, Andra Pradesh	CS25	14.18	80.38	99	Dec, 2008	3
26	Tammenapatanam, Andra Pradesh	CS26	14.16	80.38	151	Dec, 2008	3
27	Tammenapatanam, Andra Pradesh	CS27	14.16	80.41	201	Dec, 2008	3
28	Singarayakonda, Andra Pradesh	CS28	15.24	80.33	34	Dec, 2008	3
29	Singarayakonda, Andra Pradesh	CS29	15.24	80.41	55	Dec, 2008	3
30	Singarayakonda, Andra Pradesh	CS30	15.26	80.45	108	Dec, 2008	3
31	Singarayakonda, Andra Pradesh	CS31	15.24	80.48	151	Dec, 2008	3
32	Singarayakonda, Andra Pradesh	CS32	15.26	80.51	205	Dec, 2008	3
